# Multimodal characterization of antigen-specific CD8^+^ T cells across SARS-CoV-2 vaccination and infection

**DOI:** 10.1101/2023.01.24.525203

**Authors:** Bingjie Zhang, Rabi Upadhyay, Yuhan Hao, Marie I. Samanovic, Ramin S. Herati, John Blair, Jordan Axelrad, Mark J. Mulligan, Dan R. Littman, Rahul Satija

**Author notes:** These authors contributed equally (Bingjie Zhang, Rabi Upadhyay).

## Abstract

The human immune response to SARS-CoV-2 antigen after infection or vaccination is defined by the durable production of antibodies and T cells. Population-based monitoring typically focuses on antibody titer, but there is a need for improved characterization and quantification of T cell responses. Here, we utilize multimodal sequencing technologies to perform a longitudinal analysis of circulating human leukocytes collected before and after BNT162b2 immunization. Our data reveal distinct subpopulations of CD8^+^ T cells which reliably appear 28 days after prime vaccination (7 days post boost). Using a suite of cross-modality integration tools, we define their transcriptome, accessible chromatin landscape, and immunophenotype, and identify unique biomarkers within each modality. By leveraging DNA-oligo-tagged peptide-MHC multimers and T cell receptor sequencing, we demonstrate that this vaccine-induced population is SARS-CoV-2 antigen-specific and capable of rapid clonal expansion. Moreover, we also identify these CD8^+^ populations in scRNA-seq datasets from COVID-19 patients and find that their relative frequency and differentiation outcomes are predictive of subsequent clinical outcomes. Our work contributes to our understanding of T cell immunity, and highlights the potential for integrative and multimodal analysis to characterize rare cell populations.
