## Supplementary Table 1 for "Multimodal characterization of antigen-specific CD8^+^ T cells across SARS-CoV-2 vaccination and infection"

### Sheet: Sheet1
		Supplemental Table 1
		Donors for CITE-seq / ASAP-seq (Figures 1-2)
	Donor ID	Age	Gender	Race	Ethnicity
	A	23	Female	Native American	Hispanic/Latino
	E	17	Female	Native American	Hispanic/Latino
	F	26	Female	Not reported	Not reported
	B	20	Female	Not reported	Not of Hispanic origin
	J	21	Male	Not reported	Not of Hispanic origin
	M	24	Female	Not reported	Not of Hispanic origin
		Donors for ECCITE-Seg (Figure 3)
	Donor ID	Age	Gender	Race	Ethnicity
Batch 1	A	23	Female	Native American	Hispanic/Latino
Batch 1	E	17	Female	Native American	Hispanic/Latino
Batch 1	P	31	Female	Not reported	Not reported
Batch 1	D16	53	Male	White	Not of Hispanic origin
Batch 2	D40	29	Female	White	Not of Hispanic origin
Batch 2	D87	57	Male	White	Not of Hispanic origin
Batch 2	D93	33	Female	White	Not of Hispanic origin
Batch 2	D95	58	Female	Not reported	Not reported
Batch 2	P	31	Female	Not reported	Not reported
Batch 2	D16	53	Male	White	Not of Hispanic origin
