## Supplementary Table 2 for "Multimodal characterization of antigen-specific CD8^+^ T cells across SARS-CoV-2 vaccination and infection"

### Sheet: Total-seq A antibody list
	DNA_ID	Description	Clone	Barcode	Ensembl ID	Gene Name
	A0006	anti-human CD86	IT2.2	GTCTTTGTCAGTGCA	ENSG00000114013	CD86
	A0007	anti-human CD274 (B7-H1, PD-L1)	29E.2A3	GTTGTCCGACAATAC	ENSG00000120217	CD274
	A0020	anti-human CD270 (HVEM, TR2)	122	TGATAGAAACAGACC	ENSG00000157873	TNFRSF14
	A0023	anti-human CD155 (PVR)	SKII.4	ATCACATCGTTGCCA	ENSG00000073008	PVR
	A0024	anti-human CD112 (Nectin-2)	TX31	AACCTTCCGTCTAAG	ENSG00000130202	NECTIN2
	A0026	anti-human CD47	CC2C6	GCATTCTGTCACCTA	ENSG00000196776	CD47
	A0029	anti-human CD48	BJ40	CTACGACGTAGAAGA	ENSG00000117091	CD48
	A0031	anti-human CD40	5C3	CTCAGATGGAGTATG	ENSG00000101017	CD40
	A0032	anti-human CD154	24-31	GCTAGATAGATGCAA	ENSG00000102245	CD40LG
	A0033	anti-human CD52	HI186	CTTTGTACGAGCAAA	ENSG00000169442	CD52
	A0034	anti-human CD3	UCHT1	CTCATTGTAACTCCT	ENSG00000167286	CD3D
	A0046	anti-human CD8	SK1	GCGCAACTTGATGAT	ENSG00000153563	CD8A
	A0047	anti-human CD56 (NCAM)	5.1H11	TCCTTTCCTGATAGG	ENSG00000149294	NCAM1
	A0050	anti-human CD19	HIB19	CTGGGCAATTACTCG	ENSG00000177455	CD19
	A0052	anti-human CD33	P67.6	TAACTCAGGGCCTAT	ENSG00000105383	CD33
	A0053	anti-human CD11c	S-HCL-3	TACGCCTATAACTTG	ENSG00000140678	ITGAX
	A0058	anti-human HLA-A,B,C	W6/32	TATGCGAGGCTTATC	ENSG00000206503	HLA-A
	A0063	anti-human CD45RA	HI100	TCAATCCTTCCGCTT	ENSG00000081237	PTPRC
	A0064	anti-human CD123	6H6	CTTCACTCTGTCAGG	ENSG00000185291	IL3RA
	A0066	anti-human CD7	CD7-6B7	TGGATTCCCGGACTT	ENSG00000173762	CD7
	A0070	anti-human/mouse CD49f	GoH3	TTCCGAGGATGATCT	ENSG00000091409	ITGA6
	A0071	anti-human CD194 (CCR4)	L291H4	AGCTTACCTGCACGA	ENSG00000183813	CCR4
	A0072	anti-human CD4	RPA-T4	TGTTCCCGCTCAACT	ENSG00000010610	CD4
	A0073	anti-mouse/human CD44	IM7	TGGCTTCAGGTCCTA	ENSG00000026508	CD44
	A0081	anti-human CD14	M5E2	TCTCAGACCTCCGTA	ENSG00000170458	CD14
	A0083	anti-human CD16	3G8	AAGTTCACTCTTTGC	ENSG00000203747	FCGR3A
	A0085	anti-human CD25	BC96	TTTGTCCTGTACGCC	ENSG00000134460	IL2RA
	A0087	anti-human CD45RO	UCHL1	CTCCGAATCATGTTG	ENSG00000081237	PTPRC
	A0088	anti-human CD279 (PD-1)	EH12.2H7	ACAGCGCCGTATTTA	ENSG00000188389	PDCD1
	A0089	anti-human TIGIT (VSTM3)	A15153G	TTGCTTACCGCCAGA	ENSG00000181847	TIGIT
	A0090	Mouse IgG1, κ isotype Ctrl	MOPC-21	GCCGGACGACATTAA
	A0091	Mouse IgG2a, κ isotype Ctrl	MOPC-173	CTCCTACCTAAACTG
	A0092	Mouse IgG2b, κ isotype Ctrl	MPC-11	ATATGTATCACGCGA
	A0095	Rat IgG2b, κ Isotype Ctrl	RTK4530	GATTCTTGACGACCT
	A0100	anti-human CD20	2H7	TTCTGGGTCCCTAGA	ENSG00000156738	MS4A1
	A0101	anti-human CD335 (NKp46)	9E2	ACAATTTGAACAGCG	ENSG00000189430	NCR1
	A0124	anti-human CD31	WM59	ACCTTTATGCCACGG	ENSG00000261371	PECAM1
	A0127	anti-Human Podoplanin	NC-08	GGTTACTCGTTGTGT	ENSG00000162493	PDPN
	A0134	anti-human CD146	P1H12	CCTTGGATAACATCA	ENSG00000076706	MCAM
	A0136	anti-human IgM	MHM-88	TAGCGAGCCCGTATA	ENSG00000211899	IGHM
	A0138	anti-human CD5	UCHT2	CATTAACGGGATGCC	ENSG00000110448	CD5
	A0140	anti-human CD183 (CXCR3)	G025H7	GCGATGGTAGATTAT	ENSG00000186810	CXCR3
	A0141	anti-human CD195 (CCR5)	J418F1	CCAAAGTAAGAGCCA	ENSG00000160791	CCR5
	A0142	anti-human CD32	FUN-2	GCTTCCGAATTACCG	ENSG00000143226	FCGR2A
	A0143	anti-human CD196 (CCR6)	G034E3	GATCCCTTTGTCACT	ENSG00000112486	CCR6
	A0144	anti-human CD185 (CXCR5)	J252D4	AATTCAACCGTCGCC	ENSG00000160683	CXCR5
	A0145	Hu CD103 (Integrin αE)	Ber-ACT8	GACCTCATTGTGAAT	ENSG00000083457	ITGAE
	A0146	anti-human CD69	FN50	GTCTCTTGGCTTAAA	ENSG00000110848	CD69
	A0147	anti-human CD62L	DREG-56	GTCCCTGCAACTTGA	ENSG00000188404	SELL
	A0149	anti-human CD161	HP-3G10	GTACGCAGTCCTTCT	ENSG00000111796	KLRB1
	A0151	anti-human CD152 (CTLA-4)	BNI3	ATGGTTCACGTAATC	ENSG00000163599	CTLA4
	A0152	anti-human CD223 (LAG-3)	11C3C65	CATTTGTCTGCCGGT	ENSG00000089692	LAG3
	A0153	anti-human KLRG1 (MAFA)	SA231A2	CTTATTTCCTGCCCT	ENSG00000139187	KLRG1
	A0154	anti-human CD27	O323	GCACTCCTGCATGTA	ENSG00000139193	CD27
	A0155	anti-human CD107a (LAMP-1)	H4A3	CAGCCCACTGCAATA	ENSG00000185896	LAMP1
	A0156	anti-human CD95 (Fas)	DX2	CCAGCTCATTAGAGC	ENSG00000026103	FAS
	A0158	anti-human CD134 (OX40)	Ber-ACT35 (ACT35)	AACCCACCGTTGTTA	ENSG00000186827	TNFRSF4
	A0159	anti-human HLA-DR	L243	AATAGCGAGCAAGTA	ENSG00000204287	HLA-DRA
	A0160	anti-human CD1c	L161	GAGCTACTTCACTCG	ENSG00000158481	CD1C
	A0161	anti-human CD11b	ICRF44	GACAAGTGATCTGCA	ENSG00000169896	ITGAM
	A0162	anti-human CD64	10.1	AAGTATGCCCTACGA	ENSG00000150337	FCGR1A
	A0163	anti-human CD141 (Thrombomodulin)	M80	GGATAACCGCGCTTT	ENSG00000178726	THBD
	A0165	Hu CD314 (NKG2D)	1D11	CGTGTTTGTTCCTCA	ENSG00000213809	KLRK1
	A0167	anti-human CD35	E11	ACTTCCGTCGATCTT	ENSG00000203710	CR1
	A0168	anti-human CD57 Recombinant	QA17A04	AACTCCCTATGGAGG	ENSG00000109956	B3GAT1
	A0170	anti-human CD272 (BTLA)	MIH26	GTTATTGGACTAAGG	ENSG00000186265	BTLA
	A0171	anti-human/mouse/rat CD278 (ICOS)	C398.4A	CGCGCACCCATTAAA	ENSG00000163600	ICOS
	A0172	anti-human CD275 (B7-H2, B7-RP1, ICOSL)	9F.8A4	GTTAGTGTTAGCTTG	ENSG00000160223	ICOSLG
	A0174	anti-human CD58 (LFA-3)	TS2/9	GTTCCTATGGACGAC	ENSG00000116815	CD58
	A0176	anti-human CD39	A1	TTACCTGGTATCCGT	ENSG00000138185	ENTPD1
	A0179	anti-human CX3CR1	K0124E1	AGTATCGTCTCTGGG	ENSG00000168329	CX3CR1
	A0180	anti-human CD24	ML5	AGATTCCTTCGTGTT	ENSG00000272398	CD24
	A0181	anti-human CD21	Bu32	AACCTAGTAGTTCGG	ENSG00000117322	CR2
	A0185	anti-human CD11a	TS2/4	TATATCCTTGTGAGC	ENSG00000005844	ITGAL
	A0187	anti-human CD79b (Igβ)	CB3-1	ATTCTTCAACCGAAG	ENSG00000007312	CD79B
	A0189	anti-human CD244 (2B4)	C1.7	TCGCTTGGATGGTAG	ENSG00000122223	CD244
	A0206	anti-human CD169 (Sialoadhesin, Siglec-1)	7-239	TACTCAGCGTGTTTG	ENSG00000088827	SIGLEC1
	A0214	anti-human/mouse integrin β7	FIB504	TCCTTGGATGTACCG	ENSG00000139626	ITGB7
	A0215	anti-human CD268 (BAFF-R)	11C1	CGAAGTCGATCCGTA	ENSG00000159958	TNFRSF13C
	A0216	anti-human CD42b	HIP1	TCCTAGTACCGAAGT	ENSG00000203618	GP1BB
	A0217	anti-human CD54	HA58	CTGATAGACTTGAGT	ENSG00000090339	ICAM1
	A0218	anti-human CD62P (P-Selectin)	AK4	CCTTCCGTATCCCTT	ENSG00000174175	SELP
	A0219	anti-human CD119 (IFN-γ R α chain)	GIR-208	TGTGTATTCCCTTGT	ENSG00000027697	IFNGR1
	A0224	anti-human TCR α/β	IP26	CGTAACGTAGAGCGA
	A0236	Rat IgG1, κ isotype Ctrl	RTK2071	ATCAGATGCCCTCAT
	A0237	Rat IgG1, λ Isotype Ctrl	G0114F7	GGGAGCGATTCAACT
	A0238	Rat IgG2a, κ Isotype Ctrl	RTK2758	AAGTCAGGTTCGTTT
	A0240	Rat IgG2c, κ Isotype Ctrl	RTK4174	TCCAGGCTAGTCATT
	A0241	Armenian Hamster IgG Isotype Ctrl	HTK888	CCTGTCATTAAGACT
	A0242	anti-human CD192 (CCR2)	K036C2	GAGTTCCCTTACCTG	ENSG00000121807	CCR2
	A0246	anti-human CD122 (IL-2Rβ)	TU27	TCATTTCCTCCGATT	ENSG00000100385	IL2RB
	A0247	anti-human CD267 (TACI)	1A1	AGTGATGGAGCGAAC	ENSG00000240505	TNFRSF13B
	A0352	anti-human FcεRIα	AER-37 (CRA-1)	CTCGTTTCCGTATCG	ENSG00000179639	FCER1A
	A0353	anti-human CD41	HIP8	ACGTTGTGGCCTTGT	ENSG00000005961	ITGA2B
	A0355	anti-human CD137 (4-1BB)	4B4-1	CAGTAAGTTCGGGAC	ENSG00000049249	TNFRSF9
	A0357	anti-human CD43	CD43-10G7	GATTAACCAGCTCAT	ENSG00000197471	SPN
	A0358	anti-human CD163	GHI/61	GCTTCTCCTTCCTTA	ENSG00000177575	CD163
	A0359	anti-human CD83	HB15e	CCACTCATTTCCGGT	ENSG00000112149	CD83
	A0364	anti-human CD13	WM15	TTTCAACGCCCTTTC	ENSG00000166825	ANPEP
	A0367	anti-human CD2	TS1/8	TACGATTTGTCAGGG	ENSG00000116824	CD2
	A0368	anti-human CD226 (DNAM-1)	11A8	TCTCAGTGTTTGTGG	ENSG00000150637	CD226
	A0369	anti-human CD29	TS2/16	GTATTCCCTCAGTCA	ENSG00000150093	ITGB1
	A0370	anti-human CD303 (BDCA-2)	201A	GAGATGTCCGAATTT	ENSG00000198178	CLEC4C
	A0371	anti-human CD49b	P1E6-C5	GCTTTCTTCAGTATG	ENSG00000164171	ITGA2
	A0372	anti-human CD61	VI-PL2	AGGTTGGAGTAGACT	ENSG00000259207	ITGB3
	A0373	anti-human CD81 (TAPA-1)	5A6	GTATCCTTCCTTGGC	ENSG00000110651	CD81
	A0383	anti-human CD55	JS11	GCTCATTACCCATTA	ENSG00000196352	CD55
	A0384	anti-human IgD	IA6-2	CAGTCTCCGTAGAGT	ENSG00000211898	IGHD
	A0385	anti-human CD18	TS1/18	TATTGGGACACTTCT	ENSG00000160255	ITGB2
	A0386	anti-human CD28	CD28.2	TGAGAACGACCCTAA	ENSG00000178562	CD28
	A0389	anti-human CD38	HIT2	TGTACCCGCTTGTGA	ENSG00000004468	CD38
	A0390	anti-human CD127 (IL-7Rα)	A019D5	GTGTGTTGTCCTATG	ENSG00000168685	IL7R
	A0391	anti-human CD45	HI30	TGCAATTACCCGGAT	ENSG00000081237	PTPRC
	A0393	anti-human CD22	S-HCL-1	GGGTTGTTGTCTTTG	ENSG00000012124	CD22
	A0394	anti-human CD71	CY1G4	CCGTGTTCCTCATTA	ENSG00000072274	TFRC
	A0396	anti-human CD26	BA5b	GGTGGCTAGATAATG	ENSG00000197635	DPP4
	A0398	anti-human CD115 (CSF-1R)	9-4D2-1E4	AATCACGGTCCTTGT	ENSG00000182578	CSF1R
	A0404	anti-human CD63	H5C6	GAGATGTCTGCAACT	ENSG00000135404	CD63
	A0406	anti-human CD304 (Neuropilin-1)	12C2	GGACTAAGTTTCGTT	ENSG00000099250	NRP1
	A0407	anti-human CD36	5-271	TTCTTTGCCTTGCCA	ENSG00000135218	CD36
	A0408	anti-human CD172a (SIRPα)	15-414	CGTGTTTAACTTGAG	ENSG00000198053	SIRPA
	A0419	anti-human CD72	3F3	CAGTCGTGGTAGATA	ENSG00000137101	CD72
	A0420	anti-human CD158 (KIR2DL1/S1/S3/S5)	HP-MA4	TATCAACCAACGCTT	ENSG00000125498	KIR2DL1
	A0446	anti-human CD93	VIMD2	GCGCTACTTCCTTGA	ENSG00000125810	CD93
	A0447	anti-human CD200 (OX2)	OX-104	CACGTAGACCTTTGC	ENSG00000091972	CD200
	A0575	anti-human CD49a	TS2/7	ACTGATGGACTCAGA	ENSG00000213949	ITGA1
	A0576	anti-human CD49d	9F10	CCATTCAACTTCCGG	ENSG00000115232	ITGA4
	A0577	anti-human CD73 (Ecto-5'-nucleotidase)	AD2	CAGTTCCTCAGTTCG	ENSG00000135318	NT5E
	A0579	anti-human CD9	HI9a	GAGTCACCAATCTGC	ENSG00000010278	CD9
	A0581	anti-human TCR Vα7.2	3C10	TACGAGCAGTATTCA
	A0582	anti-human TCR Vδ2	B6	TCAGTCAGATGGTAT
	A0586	anti-human CD354 (TREM-1)	TREM-26	TAGCCGTTTCCTTTG	ENSG00000124731	TREM1
	A0590	anti-human CD305 (LAIR1)	NKTA255	ATTTCCATTCCCTGT	ENSG00000167613	LAIR1
	A0591	anti-human LOX-1	15C4	ACCCTTTACCGAATA	ENSG00000173391	OLR1
	A0599	anti-human CD158e1 (KIR3DL1, NKB1)	DX9	GGACGCTTTCCTTGA	ENSG00000167633	KIR3DL1
	A0817	anti-human CD109	W7C5	CACTTAACTCTGGGT	ENSG00000156535	CD109
	A0822	anti-human CD142	NY2	CACTGCCGTCGATTA	ENSG00000117525	F3
	A0830	anti-human CD319 (CRACC)	162.1	AGTATGCCATGTCTT	ENSG00000026751	SLAMF7
	A0845	anti-human CD99	3B2/TA8	ACCCGTCCCTAAGAA	ENSG00000002586	CD99
	A0853	anti-human CLEC12A	50C1	CATTAGAGTCTGCCA	ENSG00000172322	CLEC12A
	A0861	anti-human CD151 (PETA-3)	50-6	CTTACCTAGTCATTC	ENSG00000177697	CD151
	A0864	anti-human CD352 (NTB-A)	NT-7	AGTTTCCACTCAGGC	ENSG00000162739	SLAMF6
	A0866	anti-human CLEC1B (CLEC2)	AYP1	TGCCAGTATCACGTA	ENSG00000165682	CLEC1B
	A0867	anti-human CD94	DX22	CTTTCCGGTCCTACA	ENSG00000134539	KLRD1
	A0868	anti-human IgE	MHE-18	GGATGTACCGCGTAT	ENSG00000211891	IGHE
	A0870	anti-human CD150 (SLAM)	A12 (7D4)	GTCATTGTATGTCTG	ENSG00000117090	SLAMF1
	A0871	anti-human CD162	KPL-1	ATATGTCAGAGCACC	ENSG00000110876	SELPLG
	A0872	anti-human CD84	CD84.1.21	CTCCCTAGTTCCTTT	ENSG00000066294	CD84
	A0894	anti-human Ig light chain κ	MHK-49	AGCTCAGCCAGTATG	ENSG00000211592	IGKC
	A0896	anti-human CD85j (ILT2)	GHI/75	CCTTGTGAGGCTATG	ENSG00000104972	LILRB1
	A0897	anti-human CD23	EBVCS-5	TCTGTATAACCGTCT	ENSG00000104921	FCER2
	A0898	anti-human Ig light chain λ	MHL-38	CAGCCAGTAAGTCAC
	A0902	anti-human CD328 (Siglec-7)	6-434	CTTAGCATTTCACTG	ENSG00000168995	SIGLEC7
	A0912	anti-human GPR56	CG4	GCCTAGTTTCCGTTT	ENSG00000205336	ADGRG1
	A0920	anti-human CD82	ASL-24	TCCCACTTCCGCTTT	ENSG00000085117	CD82
	A0923	anti-human NKp80	5D12	TATAGTTCCTCTGTG	ENSG00000150045	KLRF1
	A0931	anti-human CD131	1C1	CTGCATGAGACCAAA	ENSG00000100368	CSF2RB
	A0935	anti-human CD74	LN2	CTGTAGCATTTCCCT	ENSG00000019582	CD74
	A0940	anti-human CD116	4H1	ATGGACAGTTCGTGT	ENSG00000198223	CSF2RA
	A0941	anti-human CD37	M-B371	ACAGTCACTGGGCAA	ENSG00000104894	CD37
	A0944	anti-human CD101 (BB27)	BB27	CTACTTCCCTGTCAA	ENSG00000134256	CD101
	A1018	anti-human HLA-DR, DP, DQ	Tü39	AGCTACGAGCAGTAG	ENSG00000204287	HLA-DRA
	A1046	anti-human CD88 (C5aR)	S5/1	GCCGCATGAGAAACA	ENSG00000197405	C5AR1
		CD110	S16017E	TGTTGTAAGATGCCA	ENSG00000117400
		GP130	2E1B02	CACGAGAATTTCAGT	ENSG00000134352
		CD337	P30-15	AAAGTCACTCTGCCG	ENSG00000204475
		CD271	ME20.4	AACCGCGCTTCAGAT	ENSG00000064300
		CD34	581	GCAGAAATCTCCCTT	ENSG00000174059
		CD117	104D2	AGACTAATAGCTGAC	ENSG00000157404
		CD1d	51.1	TCGAGTCGCTTATCA	ENSG00000158473
		CD126	UV4	TGATGGGAGCTTATC	ENSG00000160712
		CD307e	509f6	TCACGCAGTCCTCAA	ENSG00000143297
		CD307c/FcRL3	H5/FcRL3	GCCTAGTTTGAACGC	ENSG00000160856

### Sheet: Total-seq C antibody list
	DNA_ID	Description	Clone	Barcode
	C0006	anti-human CD86	IT2.2	GTCTTTGTCAGTGCA
	C0007	anti-human CD274 (B7-H1, PD-L1)	29E.2A3	GTTGTCCGACAATAC
	C0020	anti-human CD270 (HVEM, TR2)	122	TGATAGAAACAGACC
	C0023	anti-human CD155 (PVR)	SKII.4	ATCACATCGTTGCCA
	C0024	anti-human CD112 (Nectin-2)	TX31	AACCTTCCGTCTAAG
	C0026	anti-human CD47	CC2C6	GCATTCTGTCACCTA
	C0029	anti-human CD48	BJ40	CTACGACGTAGAAGA
	C0031	anti-human CD40	5C3	CTCAGATGGAGTATG
	C0032	anti-human CD154	24-31	GCTAGATAGATGCAA
	C0033	anti-human CD52	HI186	CTTTGTACGAGCAAA
	C0034	anti-human CD3	UCHT1	CTCATTGTAACTCCT
	C0046	anti-human CD8	SK1	GCGCAACTTGATGAT
	C0047	anti-human CD56	5.1H11	TCCTTTCCTGATAGG
	C0050	anti-human CD19	HIB19	CTGGGCAATTACTCG
	C0052	anti-human CD33	P67.6	TAACTCAGGGCCTAT
	C0053	anti-human CD11c	S-HCL-3	TACGCCTATAACTTG
	C0058	anti-human HLA-A,B,C	W6/32	TATGCGAGGCTTATC
	C0063	anti-human CD45RA	HI100	TCAATCCTTCCGCTT
	C0064	anti-human CD123	6H6	CTTCACTCTGTCAGG
	C0066	anti-human CD7	CD7-6B7	TGGATTCCCGGACTT
	C0068	anti-human CD105	43A3	ATCGTCGAGAGCTAG
	C0070	anti-human/mouse CD49f	GoH3	TTCCGAGGATGATCT
	C0071	anti-human CD194 (CCR4)	L291H4	AGCTTACCTGCACGA
	C0072	anti-human CD4	RPA-T4	TGTTCCCGCTCAACT
	C0073	anti-mouse/human CD44	IM7	TGGCTTCAGGTCCTA
	C0081	anti-human CD14	M5E2	TCTCAGACCTCCGTA
	C0083	anti-human CD16	3G8	AAGTTCACTCTTTGC
	C0085	anti-human CD25	BC96	TTTGTCCTGTACGCC
	C0087	anti-human CD45RO	UCHL1	CTCCGAATCATGTTG
	C0088	anti-human CD279	EH12.2H7	ACAGCGCCGTATTTA
	C0089	anti-human TIGIT (VSTM3)	A15153G	TTGCTTACCGCCAGA
	C0090	Mouse IgG1, κ isotype Ctrl	MOPC-21	GCCGGACGACATTAA
	C0091	Mouse IgG2a, κ isotype Ctrl	MOPC-173	CTCCTACCTAAACTG
	C0092	Mouse IgG2b, κ isotype Ctrl	MPC-11	ATATGTATCACGCGA
	C0095	Rat IgG2b, κ Isotype Ctrl	RTK4530	GATTCTTGACGACCT
	C0100	anti-human CD20	2H7	TTCTGGGTCCCTAGA
	C0101	anti-human CD335 (NKp46)	9E2	ACAATTTGAACAGCG
	C0124	anti-human CD31	WM59	ACCTTTATGCCACGG
	C0134	anti-human CD146	P1H12	CCTTGGATAACATCA
	C0136	anti-human IgM	MHM-88	TAGCGAGCCCGTATA
	C0138	anti-human CD5	UCHT2	CATTAACGGGATGCC
	C0140	anti-human CD183 (CXCR3)	G025H7	GCGATGGTAGATTAT
	C0141	anti-human CD195 (CCR5)	J418F1	CCAAAGTAAGAGCCA
	C0142	anti-human CD32	FUN-2	GCTTCCGAATTACCG
	C0143	anti-human CD196 (CCR6)	G034E3	GATCCCTTTGTCACT
	C0144	anti-human CD185 (CXCR5)	J252D4	AATTCAACCGTCGCC
	C0145	anti-human CD103 (Integrin αE)	Ber-ACT8	GACCTCATTGTGAAT
	C0146	anti-human CD69	FN50	GTCTCTTGGCTTAAA
	C0147	anti-human CD62L	DREG-56	GTCCCTGCAACTTGA
	C0149	anti-human CD161	HP-3G10	GTACGCAGTCCTTCT
	C0151	anti-human CD152 (CTLA-4)	BNI3	ATGGTTCACGTAATC
	C0152	anti-human CD223 (LAG-3)	11C3C65	CATTTGTCTGCCGGT
	C0153	anti-human KLRG1 (MAFA)	SA231A2	CTTATTTCCTGCCCT
	C0154	anti-human CD27	O323	GCACTCCTGCATGTA
	C0155	anti-human CD107a (LAMP-1)	H4A3	CAGCCCACTGCAATA
	C0156	anti-human CD95 (Fas)	DX2	CCAGCTCATTAGAGC
	C0158	anti-human CD134 (OX40)	Ber-ACT35 (ACT35)	AACCCACCGTTGTTA
	C0159	anti-human HLA-DR	L243	AATAGCGAGCAAGTA
	C0160	anti-human CD1c	L161	GAGCTACTTCACTCG
	C0161	anti-human CD11b	ICRF44	GACAAGTGATCTGCA
	C0162	anti-human CD64	10.1	AAGTATGCCCTACGA
	C0163	anti-human CD141 (Thrombomodulin)	M80	GGATAACCGCGCTTT
	C0164	anti-human CD1d	51.1	TCGAGTCGCTTATCA
	C0165	anti-human CD314 (NKG2D)	1D11	CGTGTTTGTTCCTCA
	C0167	anti-human CD35	E11	ACTTCCGTCGATCTT
	C0168	anti-human CD57 Recombinant	QA17A04	AACTCCCTATGGAGG
	C0170	anti-human CD272 (BTLA)	MIH26	GTTATTGGACTAAGG
	C0171	anti-human/mouse/rat CD278 (ICOS)	C398.4A	CGCGCACCCATTAAA
	C0174	anti-human CD58 (LFA-3)	TS2/9	GTTCCTATGGACGAC
	C0176	anti-human CD39	A1	TTACCTGGTATCCGT
	C0179	anti-human CX3CR1	K0124E1	AGTATCGTCTCTGGG
	C0180	anti-human CD24	ML5	AGATTCCTTCGTGTT
	C0181	anti-human CD21	Bu32	AACCTAGTAGTTCGG
	C0185	anti-human CD11a	TS2/4	TATATCCTTGTGAGC
	C0187	anti-human CD79b (Igβ)	CB3-1	ATTCTTCAACCGAAG
	C0189	anti-human CD244 (2B4)	C1.7	TCGCTTGGATGGTAG
	C0206	anti-human CD169 (Sialoadhesin, Siglec-1)	7-239	TACTCAGCGTGTTTG
	C0214	anti-human/mouse integrin β7	FIB504	TCCTTGGATGTACCG
	C0215	anti-human CD268 (BAFF-R)	11C1	CGAAGTCGATCCGTA
	C0216	anti-human CD42b	HIP1	TCCTAGTACCGAAGT
	C0217	anti-human CD54	HA58	CTGATAGACTTGAGT
	C0218	anti-human CD62P (P-Selectin)	AK4	CCTTCCGTATCCCTT
	C0219	anti-human CD119 (IFN-γ R α chain)	GIR-208	TGTGTATTCCCTTGT
	C0224	anti-human TCR α/β	IP26	CGTAACGTAGAGCGA
	C0236	Rat IgG1, κ isotype Ctrl	RTK2071	ATCAGATGCCCTCAT
	C0238	Rat IgG2a, κ Isotype Ctrl	RTK2758	AAGTCAGGTTCGTTT
	C0241	Armenian Hamster IgG Isotype Ctrl	HTK888	CCTGTCATTAAGACT
	C0246	anti-human CD122 (IL-2Rβ)	TU27	TCATTTCCTCCGATT
	C0247	anti-human CD267 (TACI)	1A1	AGTGATGGAGCGAAC
	C0352	anti-human FcεRIα	AER-37 (CRA-1)	CTCGTTTCCGTATCG
	C0353	anti-human CD41	HIP8	ACGTTGTGGCCTTGT
	C0355	anti-human CD137 (4-1BB)	4B4-1	CAGTAAGTTCGGGAC
	C0358	anti-human CD163	GHI/61	GCTTCTCCTTCCTTA
	C0359	anti-human CD83	HB15e	CCACTCATTTCCGGT
	C0363	anti-human CD124 (IL-4Rα)	G077F6	CCGTCCTGATAGATG
	C0364	anti-human CD13	WM15	TTTCAACGCCCTTTC
	C0367	anti-human CD2	TS1/8	TACGATTTGTCAGGG
	C0368	anti-human CD226 (DNAM-1)	11A8	TCTCAGTGTTTGTGG
	C0369	anti-human CD29	TS2/16	GTATTCCCTCAGTCA
	C0370	anti-human CD303 (BDCA-2)	201A	GAGATGTCCGAATTT
	C0371	anti-human CD49b	P1E6-C5	GCTTTCTTCAGTATG
	C0373	anti-human CD81 (TAPA-1)	5A6	GTATCCTTCCTTGGC
	C0384	anti-human IgD	IA6-2	CAGTCTCCGTAGAGT
	C0385	anti-human CD18	TS1/18	TATTGGGACACTTCT
	C0386	anti-human CD28	CD28.2	TGAGAACGACCCTAA
	C0389	anti-human CD38	HIT2	TGTACCCGCTTGTGA
	C0390	anti-human CD127 (IL-7Rα)	A019D5	GTGTGTTGTCCTATG
	C0391	anti-human CD45	HI30	TGCAATTACCCGGAT
	C0393	anti-human CD22	S-HCL-1	GGGTTGTTGTCTTTG
	C0394	anti-human CD71	CY1G4	CCGTGTTCCTCATTA
	C0396	anti-human CD26	BA5b	GGTGGCTAGATAATG
	C0407	anti-human CD36	5-271	TTCTTTGCCTTGCCA
	C0420	anti-human CD158 (KIR2DL1/S1/S3/S5)	HP-MA4	TATCAACCAACGCTT
	C0575	anti-human CD49a	TS2/7	ACTGATGGACTCAGA
	C0576	anti-human CD49d	9F10	CCATTCAACTTCCGG
	C0577	anti-human CD73 (Ecto-5'-nucleotidase)	AD2	CAGTTCCTCAGTTCG
	C0581	anti-human TCR Vα7.2	3C10	TACGAGCAGTATTCA
	C0582	anti-human TCR Vδ2	B6	TCAGTCAGATGGTAT
	C0591	anti-human LOX-1	15C4	ACCCTTTACCGAATA
	C0592	anti-human CD158b (KIR2DL2/L3, NKAT2)	DX27	GACCCGTAGTTTGAT
	C0599	anti-human CD158e1 (KIR3DL1, NKB1)	DX9	GGACGCTTTCCTTGA
	C0830	anti-human CD319 (CRACC)	162.1	AGTATGCCATGTCTT
	C0845	anti-human CD99	3B2/TA8	ACCCGTCCCTAAGAA
	C0853	anti-human CLEC12A	50C1	CATTAGAGTCTGCCA
	C0864	anti-human CD352 (NTB-A)	NT-7	AGTTTCCACTCAGGC
	C0867	anti-human CD94	DX22	CTTTCCGGTCCTACA
	C0894	anti-human Ig light chain κ	MHK-49	AGCTCAGCCAGTATG
	C0896	anti-human CD85j (ILT2)	GHI/75	CCTTGTGAGGCTATG
	C0897	anti-human CD23	EBVCS-5	TCTGTATAACCGTCT
	C0898	anti-human Ig light chain λ	MHL-38	CAGCCAGTAAGTCAC
	C0902	anti-human CD328 (Siglec-7)	6-434	CTTAGCATTTCACTG
	C0912	anti-human GPR56	CG4	GCCTAGTTTCCGTTT
	C0918	anti-human HLA-E	3D12	GAGTCGAGAAATCAT
	C0920	anti-human CD82	ASL-24	TCCCACTTCCGCTTT
	C0944	anti-human CD101 (BB27)	BB27	CTACTTCCCTGTCAA
	C1046	anti-human CD88 (C5aR)	S5/1	GCCGCATGAGAAACA
	C1052	anti-human CD224	KF29	CTGATGAGATGTCAG

### Sheet: Flow Cytometry
Marker	Fluorescent Channel	Dilution	Antibody clone	Vendor
Fixable Blue	Ultraviolet	1:400		ThermoFisher L34962
CD8	APC	2:100	SK1	Biolegend 344721
Dump CD14	BV510 / AmCyan	2:100	M5E2	Biolegend 301841
Dump CD16	BV510 / AmCyan	2:100	3G8	Biolegend 302047
Dump CD20	BV510 / AmCyan	2:100	2H7	Biolegend 302339
CD2	FITC	2:100	TS1/8	Biolegend 309205
CD71	PE-Cy7	3:100	CY1G4	Biolegend 334111
CD38	BV421 / Pacific Blue	2:100	HIT2	Biolegend 303525
CD4	PE	2:100	RPA-T4	Biolegend 300507
CD45RO	BV605	2:100	UCHL1	Biolegend 304237
CD45RA	PE-Dazzle 594	2:100	HI100	Biolegend 304145
HLA-DR	BV785	2:100	L243	Biolegend 307641
ICOS	PerCP/Cyanine5.5	2:100	C398.4A	Biolegend 313517
KLRG1	APC/Fire 750	2:100	SA231A2	Biolegend 367717
Ki-67	BUV395	3:100	B56	BD Biosciences 564071
