## Supplementary Table 3 for "Multimodal characterization of antigen-specific CD8^+^ T cells across SARS-CoV-2 vaccination and infection"

ACTG1
PCLAF
ACTB
GAPDH
CD38
GZMH
PFN1
CORO1A
PYCARD
PSMB8
TMSB10
ARPC3
CLIC1
CD52
TMSB4X
APOBEC3H
ADA
SEM1
MYL6
GZMA
DECR1
ARPC2
NOP10
APOBEC3C
LGALS1
GZMB
CFL1
CLTA
TWF2
ISG15
MXD4
SUB1
PSMA4
HLA-DRA
PPP1R18
GSTO1
APOBEC3G
ARPC5
UCP2
PSMA5
WDR1
ARHGDIB
YWHAE
CCL5
SLC25A5
PSMB4
ITGB1
DYNLL1
ARPC4
ATP5MC2
FGFBP2
GTF3C6
RGS10
ATP6V1D
S1PR4
EZH2
ATP5F1A
GMFG
OSTF1
PRF1
ABRACL
GLRX
ACTR3
SIT1
TXNDC17
H3F3A
CCDC28B
ATP5MG
DNAJC15
IDH2
SEC11A
FABP5
CAPZB
DBI
IFI16
DCTN2
COTL1
CNN2
CHMP2A
ATP5MC3
ARPC1B
NDUFS2
MT1E
MRPL28
OAS2
SERPINB1
CARHSP1
TIMD4
UBE2L6
MYL6B
DCTN3
IRF4
ANXA5
ATP5F1B
GIMAP4
PSMB2
NDUFB3
NCOA4
YARS
CARD16
COX5A
FKBP1A
TCEAL8
CLDND1
NDUFB5
ATP5F1C
MRPL42
RPA3
MT1F
NUDT5
POLR2G
LDHB
GBP1
ATP5MF
COX6B1
COX6C
SUCLG1
TAP1
CLIC3
TPM4
GBP2
NDUFC2
CHCHD1
PPP1CA
TKT
SH3BGRL3
EIF4E2
LAIR2
MRPL51
TRAPPC1
CSK
BCL2L11
LIMD2
JPT1
GTF2H5
NDUFA12
TROAP
RTRAF
ZYX
RAC2
CHCHD5
MPG
RPS6KA1
SRSF9
CEBPD
GIMAP1
COPZ1
TALDO1
CALM3
EIF2S2
HLA-DMA
POMP
PTRHD1
COMMD4
GGCT
HAVCR2
LAP3
FERMT3
COPS9
QARS
AP2S1
ZNHIT1
ICA1
HADHB
BLOC1S1
RABL3
IFI27L2
RACK1
CD27
FKBP3
MRPL10
TXNDC9
FIBP
PTTG1
PSMD8
CXCR3
PSME1
LCP1
ACAA2
CHI3L2
NCKAP1L
PPP4C
IGBP1
PSMB3
LAMTOR2
ARHGAP30
TMEM256
COPB2
AC010618.1
AP1S1
PFDN4
NT5C3A
HMGA1
MT-CO1
PSMA2
NSMCE1
PARK7
